# Kelch13 stochastics determine drug survival in resistant malaria parasites

**DOI:** 10.64898/2026.07.13.738300

**Authors:** Isabelle G Henshall, Patricia López-Barona, Sabine Schmidt, Lea Sophie Panitzsch, Vendula Horáčková, Tobias Spielmann

## Abstract

As resistance to the frontline antimalarial artemisinin (ART) in the deadliest malaria species *Plasmodium falciparum* spreads, it threatens the gains made in reducing global malaria burden over the last decades. Mutations in the gene encoding Kelch13 (K13) hold a central role in ART resistance. Yet even in clonal populations harbouring a resistance conferring *k13* mutation, only a portion of parasites survive drug exposure. Here we show that stochastic cell-to-cell variation of cellular K13 levels determines survival of individual parasites. Using isogenic parasite lines, we establish that decreased cellular K13 levels correlate with resistance and in addition a fitness cost through an increased cell cycle length. As resistance increases, parasites show a shift of the stochastic range towards lower K13 levels, increasing the proportion of drug survivors. While this range was inherited, individual parasites with differing K13 levels gave rise to progeny across the full spectrum. Hence, while the resistance fitness profile of each parasite line is defined by the range of K13 levels, the fate of individual parasites within that range is determined by stochastics. These findings provide an explanation why only a portion of genetically identical parasites survive drug exposure and reveal a system where the stochastics of a single protein determine individual parasite drug survival and fitness.
