## Supplementary material for "Kelch13 stochastics determine drug survival in resistant malaria parasites": supplmental table 1

### Sheet: Info
DEG_shared	Genes differentially expressed in both GFPK13C580Y-RSA99th and -RSA71st compared to GFPK13C580Y
DEG_RSA99	Genes differentially expressed in GFPK13C580Y-RSA99th compared to GFPK13C580Y after stage correction, adjusted p value < 0.05, genes which change directions after stage correction excluded
DEG_RSA71	Genes differentially expressed in GFPK13C580Y-RSA71st compared to GFPK13C580Y after stage correction, adjusted p value < 0.05, genes which change directions after stage correction

### Sheet: DEG_Shared
GeneID	Gene Name	RSA71st logFC	RSA71st adj. p value	RSA99th logFC	RSA99th adj. p value
PF3D7_0114000	exported protein family 1	2.0307	0.00179396	5.14834	0.000134423
PF3D7_0114100	Pfmc-2TM Maurer's cleft two transmembrane protein	2.80821	0.0162199	4.64939	0.000476495
PF3D7_0202100	liver stage associated protein 2	2.42953	9.76565e-05	2.85351	0.000476495
PF3D7_0801300	von Willebrand factor A domain-related protein	2.14868	0.0197572	3.45095	0.00129458
PF3D7_1000200	rifin	7.47779	1.25089e-05	7.4222	1.37218e-06
PF3D7_1101100	rifin	4.02703	0.000964069	2.22711	0.0491364
PF3D7_1360500	guanylyl cyclase beta	1.97155	0.00863016	1.94442	0.0242551
PF3D7_1400100	erythrocyte membrane protein 1 (PfEMP1), pseudogene	2.71953	0.00456386	2.71382	0.00513813
PF3D7_0532400	lysine-rich membrane-associated PHISTb protein	-1.64435	0.00105204	-0.977192	0.0234602
PF3D7_0532800	stevor, pseudogene	-2.50103	0.000469702	-2.41726	0.000476495
PF3D7_0632800	erythrocyte membrane protein 1, PfEMP1	-3.16785	4.14162e-05	-1.47081	0.00239951
PF3D7_0712600	erythrocyte membrane protein 1, PfEMP1	-2.58441	0.0115002	-4.02608	0.00366745
PF3D7_1240200	erythrocyte membrane protein 1 (PfEMP1), pseudogene	-3.27633	0.0248433	-5.86394	1.4604e-06
PF3D7_1240300	erythrocyte membrane protein 1, PfEMP1	-2.14551	0.00133421	-3.82195	0.000134423
PF3D7_1240600	erythrocyte membrane protein 1, PfEMP1	-4.82724	1.42658e-07	-1.46642	0.0184201
PF3D7_1477000	Plasmodium exported protein (hyp17), unknown function, pseudogene	-5.65191	1.23688e-07	-5.22271	2.54529e-09
PF3D7_1478000	Plasmodium exported protein (PHISTa), unknown function	-1.96131	0.0144765	-1.39206	0.00477337

### Sheet: DEG_RSA99
GeneID	Gene Name	logFC	adj.P.Val
PF3D7_1000200	rifin	7.4222	1.37218e-06
PF3D7_1000100	erythrocyte membrane protein 1, PfEMP1	6.36454	0.000134423
PF3D7_0114000	exported protein family 1	5.14834	0.000134423
PF3D7_0114100	Pfmc-2TM Maurer's cleft two transmembrane protein	4.64939	0.000476495
PF3D7_0801300	von Willebrand factor A domain-related protein	3.45095	0.00129458
PF3D7_0202100	liver stage associated protein 2	2.85351	0.000476495
PF3D7_1400100	erythrocyte membrane protein 1 (PfEMP1), pseudogene	2.71382	0.00513813
PF3D7_0202000	knob-associated histidine-rich protein	2.29538	0.00554726
PF3D7_1101100	rifin	2.22711	0.0491364
PF3D7_0936900	Plasmodium exported protein (PHISTb), unknown function, pseudogene	2.11673	0.00638142
PF3D7_1360500	guanylyl cyclase beta	1.94442	0.0242551
PF3D7_1240000	3-hydroxyisobutyryl-CoA hydrolase, putative	-0.944073	0.0234602
PF3D7_0532400	lysine-rich membrane-associated PHISTb protein	-0.977192	0.0234602
PF3D7_0808600	erythrocyte membrane protein 1, PfEMP1	-1.3885	0.00804105
PF3D7_0425200	Plasmodium exported protein (hyp15), unknown function	-1.3914	0.0115574
PF3D7_1478000	Plasmodium exported protein (PHISTa), unknown function	-1.39206	0.00477337
PF3D7_1240600	erythrocyte membrane protein 1, PfEMP1	-1.46642	0.0184201
PF3D7_0632800	erythrocyte membrane protein 1, PfEMP1	-1.47081	0.00239951
PF3D7_0425100	Plasmodium exported protein (hyp6), unknown function	-1.61557	0.00638142
PF3D7_0101100	exported protein family 4	-1.65367	0.0120752
PF3D7_0700800	Pfmc-2TM Maurer's cleft two transmembrane protein	-1.7462	0.0421588
PF3D7_0532700	erythrocyte membrane protein 1 (PfEMP1), pseudogene	-1.85031	0.0242551
PF3D7_0401900	acyl-CoA synthetase	-1.94019	0.00893988
PF3D7_0420900	erythrocyte membrane protein 1, PfEMP1	-2.16116	0.0385273
PF3D7_0532800	stevor, pseudogene	-2.41726	0.000476495
PF3D7_0222300	exported protein family 4, pseudogene	-2.56868	7.73159e-05
PF3D7_1240100	early transcribed membrane protein 12	-3.55502	3.9945e-08
PF3D7_1240300	erythrocyte membrane protein 1, PfEMP1	-3.82195	0.000134423
PF3D7_0712600	erythrocyte membrane protein 1, PfEMP1	-4.02608	0.00366745
PF3D7_0601600	tetratricopeptide repeat protein, putative	-4.12521	2.67521e-05
PF3D7_1477200	Plasmodium exported protein (hyp15), unknown function	-4.2616	0.000140965
PF3D7_1477100	Plasmodium exported protein (hyp6), unknown function	-4.39937	5.94621e-05
PF3D7_1477000	Plasmodium exported protein (hyp17), unknown function, pseudogene	-5.22271	2.54529e-09
PF3D7_1240200	erythrocyte membrane protein 1 (PfEMP1), pseudogene	-5.86394	1.4604e-06
PF3D7_0602000	zinc finger protein, putative	-6.28738	1.65525e-06
PF3D7_0600400	erythrocyte membrane protein 1, PfEMP1	-6.47555	0.000114049
PF3D7_0600200	erythrocyte membrane protein 1, PfEMP1	-8.34088	3.69008e-07
PF3D7_0601700	Plasmodium exported protein (PHISTa), unknown function, pseudogene	-8.79677	1.12485e-09
PF3D7_0601900	conserved Plasmodium protein, unknown function	-12.3717	2.57092e-09

### Sheet: DEG_RSA71
GeneID	Gene Name	logFC	adj.P.Val
PF3D7_1000200	rifin	7.47779	1.25089e-05
PF3D7_1101100	rifin	4.02703	0.000964069
PF3D7_0221300	Plasmodium exported protein, unknown function, pseudogene	3.51772	0.00525358
PF3D7_0221400	stevor	3.32394	0.00105204
PF3D7_0114100	Pfmc-2TM Maurer's cleft two transmembrane protein	2.80821	0.0162199
PF3D7_0113200	Plasmodium exported protein, unknown function	2.72929	9.76565e-05
PF3D7_1400100	erythrocyte membrane protein 1 (PfEMP1), pseudogene	2.71953	0.00456386
PF3D7_1100300	rifin	2.641	0.00686316
PF3D7_0102200	ring-infected erythrocyte surface antigen	2.57465	0.00133421
PF3D7_0701600	Pfmc-2TM Maurer's cleft two transmembrane protein	2.53992	0.00600774
PF3D7_0713200	exported protein family 1	2.51909	0.00105204
PF3D7_0202100	liver stage associated protein 2	2.42953	9.76565e-05
PF3D7_0937200	lysophospholipase, putative	2.39307	0.0105945
PF3D7_0801300	von Willebrand factor A domain-related protein	2.14868	0.0197572
PF3D7_0801100	28S ribosomal RNA	2.13003	0.0486129
PF3D7_0302300	erythrocyte membrane protein 1 (PfEMP1), pseudogene	2.12626	0.000469702
PF3D7_0713300	erythrocyte membrane protein 1 (PfEMP1), pseudogene	2.07996	0.00309251
PF3D7_0114000	exported protein family 1	2.0307	0.00179396
PF3D7_1360500	guanylyl cyclase beta	1.97155	0.00863016
PF3D7_0413400	erythrocyte membrane protein 1 (PfEMP1), exon 1, pseudogene	1.60883	0.0194548
PF3D7_0108900	non-coding RNA	1.25385	0.03121
PF3D7_0702500	Plasmodium exported protein, unknown function	-0.834993	0.047667
PF3D7_1148700	Plasmodium exported protein (PHISTc), unknown function	-0.909583	0.0387598
PF3D7_1477500	Plasmodium exported protein (PHISTb), unknown function	-1.04588	0.0454974
PF3D7_0314400	serine/threonine protein phosphatase 6, putative	-1.0572	0.0248433
PF3D7_0532300	Plasmodium exported protein (PHISTb), unknown function	-1.11979	0.0107915
PF3D7_0113000	glutamic acid-rich protein GARP	-1.21486	0.0455998
PF3D7_1420000	splicing factor 3B subunit 4, putative	-1.29891	0.00278801
PF3D7_1476200	Plasmodium exported protein (PHISTb), unknown function	-1.56639	0.00455755
PF3D7_1240400	erythrocyte membrane protein 1 (PfEMP1), pseudogene	-1.59193	0.00135868
PF3D7_1240900	erythrocyte membrane protein 1, PfEMP1	-1.61897	0.000881748
PF3D7_0532400	lysine-rich membrane-associated PHISTb protein	-1.64435	0.00105204
PF3D7_1478000	Plasmodium exported protein (PHISTa), unknown function	-1.96131	0.0144765
PF3D7_1240300	erythrocyte membrane protein 1, PfEMP1	-2.14551	0.00133421
PF3D7_1219300	erythrocyte membrane protein 1, PfEMP1	-2.36242	0.000394042
PF3D7_0532800	stevor, pseudogene	-2.50103	0.000469702
PF3D7_0712600	erythrocyte membrane protein 1, PfEMP1	-2.58441	0.0115002
PF3D7_1219400	erythrocyte membrane protein 1 (PfEMP1), pseudogene	-2.8725	1.70727e-05
PF3D7_0808700	erythrocyte membrane protein 1, PfEMP1	-3.03383	1.70727e-05
PF3D7_0632800	erythrocyte membrane protein 1, PfEMP1	-3.16785	4.14162e-05
PF3D7_1240200	erythrocyte membrane protein 1, PfEMP1	-3.27633	0.0248433
PF3D7_1240600	erythrocyte membrane protein 1, PfEMP1	-4.82724	1.42658e-07
PF3D7_1477000	Plasmodium exported protein (hyp17), unknown function, pseudogene	-5.65191	1.23688e-07
