## supplemental table 2 for "Kelch13 stochastics determine drug survival in resistant malaria parasites"

### Sheet: Info
Supplementary 1
Sheet	Description
CNV	List of CNVs present only in Pf3D7 GFPC580Y or in all triplicate samples of Pf3D7 GFPC580YRSA95th
SV	List of SVs present only in Pf3D7 GFPC580Y or in all triplicate samples of Pf3D7 GFPC580YRSA95th
Indel	List of all InDel's present in coding regions in all triplicate samples of Pf3D7 GFPC580YRSA95th but not Pf3D7 GFPC580Y
SNPs	List of all InDel's present in coding regions in all triplicate samples of Pf3D7 GFPC580YRSA95th but not Pf3D7 GFPC580Y

### Sheet: CNV
Chromosome	Start	End	Copy Number	Status	Line	Genes in region	Comment
Pf3D7_02_v3	0	79999	1	loss	GFPK13 C580Y RSA 95th	PF3D7_0200100 -0201600	region contains exported proteins and VSAs
Pf3D7_04_v3	0	69999	1	loss	GFPK13 C580Y RSA 95th	PF3D7_0400100-0400900	In 2/3 GFPK13 C580Y RSA 95th samples, third had Pf3D7_04_v3; 540000-639999 loss 1, region contains VSAs
Pf3D7_04_v3	900000	999999	up to 5	gain	GFPK13 C580Y	PF3D7_0420100-0422000
Pf3D7_06_v3	0	129999	0	loss	GFPK13 C580Y RSA 95th	PF3D7_0601700-0603200	region contains predominantely exported proteins and VSAs
Pf3D7_09_v3	1470000	1541735	1	loss	GFPK13 C580Y	PF3D7_0937200-0937800	region contains predominantely exported proteins and VSAs
Pf3D7_12_v3	2220000	2271494	3	gain	GFPK13 C580Y RSA 95th	PF3D7_1254600-1255200	region contains exported proteins and VSAs

### Sheet: SV
Present only all triplicate samples of Pf3D7 GFPC580YRSA95th
Position (start)	SV Type	Comment
Pf3D7_09_v3:1509571	deletion	chromosome end
Pf3D7_09_v3:1509718	duplication	chromosome end
Present only in Pf3D7 GFPC580Y
Position (start)	SV Type	Comment	Breakend pair
Pf3D7_01_v3:58384	breakend	intragenic; ]Pf3D7_02_v3:61866]A	Pf3D7_02_v3:61866
Pf3D7_01_v3:98736	duplication	intragenic
Pf3D7_02_v3:40408	breakend	chromosome end; [Pf3D7_09_v3:1541280[T	Pf3D7_09_v3:1541280
Pf3D7_02_v3:874069	breakend	chromosome end; [Pf3D7_06_v3:52539[C	Pf3D7_06_v3:52539
Pf3D7_03_v3:1065420	breakend	chromosome end; [Pf3D7_13_v3:117102[T	Pf3D7_13_v3:117098
Pf3D7_04_v3:26027	breakend	chromosome end; ]Pf3D7_10_v3:25146]T	Pf3D7_10_v3:25146
Pf3D7_04_v3:26438	breakend	chromosome end; A[Pf3D7_10_v3:25684[	Pf3D7_10_v3:25684
Pf3D7_04_v3:1127247	duplication	intragenic
Pf3D7_04_v3:1182545	breakend	intragenic; [Pf3D7_10_v3:25692[A	Pf3D7_10_v3:25684
Pf3D7_05_v3:78107	insertion	MaxDepth, PF3D7_0501400
Pf3D7_06_v3:1399262	breakend	chromosome end; A]Pf3D7_12_v3:13142]	Pf3D7_12_v3:13124
Pf3D7_08_v3:8896	breakend	chromosome end; ]Pf3D7_12_v3:9213]T	Pf3D7_12_v3:9213
Pf3D7_09_v3:602772	breakend	chromosome end; ]Pf3D7_10_v3:1324097]T, MaxDepth;NoPairSupport	Pf3D7_10_v3:1324097
Pf3D7_10_v3:11699	duplication	chromosome end
Pf3D7_10_v3:1539327	deletion	G del, PF3D7_1038400 gametocyte-specific protein
Pf3D7_10_v3:1612457	duplication	intragenic
Pf3D7_10_v3:1612694	deletion	intragenic
Pf3D7_11_v3:949888	deletion	intron
Pf3D7_13_v3:341737	duplication	intron
Pf3D7_13_v3:2328324	insertion	intragenic
Pf3D7_13_v3:2672707	breakend	intragenic; [Pf3D7_13_v3:2673217[G	Pf3D7_13_v3:2673217
Pf3D7_13_v3:2825914	duplication	intragenic
Pf3D7_API_v3:1	breakend	[Pf3D7_API_v3:12[A	Pf3D7_API_v3:23930

### Sheet: Indel
GeneID	Product Description	Position	InDel	Filter	Comment	P.falciparum 3D7 piggyBac insertion mutagenesis - mutagenesis index score	Primary Expression stage
PF3D7_0404700	dipeptidyl aminopeptidase 3	Pf3D7_04_v3:262010	c.1246_1263dupGATAATAATGATAATAAT|p.Asn421_Asn422insAspAsnAsnAspAsnAsn	PASS	in NND repeat region	0.166	late stages, ookinite
PF3D7_0529200	sugar transporter, putative	Pf3D7_05_v3:1193026	c.99_107delAAATGATGA|p.Glu33_Asp35del	PASS	evidence of deletion in RNASeq from survivors of RSA99th but not in 71st	0.98	stage5gam
PF3D7_0614900	conserved Plasmodium membrane protein, unknown function	Pf3D7_06_v3:619998	sample A: c.1764_1772dupAAAAAAAAA|p.Lys588_Lys590dup, sample B,C: c.1772dupA|p.Asn591fs	PASS	mutation different in triplicate samples, evidence deletion also in C580Y in RNASeq of RSA 71st survivors	0.999	ookinite
PF3D7_0724000	Rab GTPase activator and protein kinase, putative	Pf3D7_07_v3:1010313	c.4019_4027delATAATAATA|p.Asn1340_Asn1342del	PASS	N run	0.127	stage5gam, ookinite
PF3D7_0802600	adenylyl cyclase beta	Pf3D7_08_v3:184349	sample A: c.3451_3462dupAAAAAAAAAAAA|p.Lys1151_Lys1154dup, sample B:,C c.3462dupA|p.Glu1155fs	PASS A only	in K run	0.254	late stages, ookinite
PF3D7_0804500	conserved Plasmodium membrane protein, unknown function	Pf3D7_08_v3:263078	c.13025delA|p.Asn4342fs	PASS A only		0.177	little asexual, ookinite, stage5gam
PF3D7_0822200	phosphorylated CTD interacting factor 1 WW domain-containing protein, putative	Pf3D7_08_v3:984398	c.1852delA|p.Ser618fs	PASS A, C only		1	ring, stage5gam
PF3D7_0907100	conserved Plasmodium protein, unknown function	Pf3D7_09_v3:340030	sample A: c.2366_2378dupAAAAAAAAAAAAA|p.Asn793fs, sample B: c.2362_2378dupAAAAAAAAAAAAAAAAA|p.Asn793fs, sample C: c.2363_2378dupAAAAAAAAAAAAAAAA|p.Asn793fs	PASS	just after a run of K	0.977	ookinite
PF3D7_1110900	ES2 protein, putative	Pf3D7_11_v3:433096	c.549delA|p.Asp184fs	PASS B only	just after a run of K	0.999	ring, ookinite
PF3D7_1140600	conserved Plasmodium protein, unknown function	Pf3D7_11_v3:1621385	c.505delA|p.Arg169fs|	PASS A, B only	just after a run of K	1	stage5gam
PF3D7_1230000	TBC domain-containing protein, putative	Pf3D7_12_v3:1234080	c.334_351delAATGAAAATAATGAAAAT|p.Asn112_Asn117del	PASS	in NNE repeat region	1	ookinite
PF3D7_1431400	surface-related antigen SRA	Pf3D7_14_v3:1236475	c.642_650delTAATAATAA|p.Asn214_Asn216del	PASS	in N run	0.408	schizont, ookinite

### Sheet: SNP
Position	GeneID	Product Description	Mutation	Filter	Frequency	Present in 29th? (Behrens et al., mBio 2024)	Comment	Primary Expression stage
Pf3D7_04_v3:552906	PF3D7_0412400	erythrocyte membrane protein 1, PfEMP1	c.905A>G|p.Lys302Arg	PASS	100
Pf3D7_05_v3:796622	PF3D7_0519300	protoheme IX farnesyltransferase	c.1096T>C|p.Phe366Leu	PASS	100	Asn2Lys	mutation in parental GFPK13C580Y at start of protein (p.Asn2Lys) not present in hyper resistant, mutation isn't in conserved residues required for function Gurge et. al Scientific Reports 2019	Ring to trophozoite
Pf3D7_06_v3:729602	PF3D7_0617400	erythrocyte membrane protein 1, PfEMP1	c.1889C>A|p.Ser630*	PASS	100
Pf3D7_09_v3:472059	PF3D7_0910200	conserved Plasmodium protein, unknown function	c.7501A>T|p.Asn2501Tyr	PASS	100	Y	Not investigated as not essential with disruption not predicted to have high fitness cost in P. falciparum	Ring , ookinite
Pf3D7_09_v3:1180185	PF3D7_0929400	high molecular weight rhoptry protein 2	c.3773T>G|p.Ile1258Ser	PASS	100	Y	Not investigated, mutation in unstructured region, known role of protein is in trophozoites and later stages. No identified ring function to date.	Trophozoite
	PF3D7_1038400	gametocyte-specific protein	c.25163C>A|p.Pro8388His, c.26200T>G|p.Phe8734Val, c.26202T>A|p.Phe8734Leu	PASS	50			Sexual and Ookinite
Pf3D7_10_v3:1626216	PF3D7_1040800	rifin	c.280G>A|p.Glu94Lys	PASS	50
Pf3D7_12_v3:244504	PF3D7_1205500	zinc finger protein, putative	c.1694G>C|p.Arg565Thr	PASS	100	Tyr856His		Ring
Pf3D7_13_v3:1246306	PF3D7_1329400	AMP deaminase	c.2044A>T|p.Asn682Tyr	PASS	100	Y		Ring to trophozoite
Pf3D7_13_v3:1726169	PF3D7_1343700	kelch protein K13	p.Arg277Gly	PASS	50		Identified previously as a change occuring in homology region which has no impact on K13 (Behrens et. al mBio 2024)	Ring
Pf3D7_13_v3:2292412	PF3D7_1357800	T-complex protein 1 subunit delta	c.57A>T|p.Gln19His	PASS	100	N	RNASeq of survivors of the 71st RSA detected the mutation in only half the samples despite similar resistances	Ring
Pf3D7_13_v3:2341362	PF3D7_1359000	conserved Plasmodium protein, unknown function	c.4489G>A|p.Glu1497Lys	PASS	50		RNASeq of survivors of the 99th RSA show mutation also in some parental samples, run of T's, mutation seen in both parental and hyper resistant parasites at Pf3D7_13v3: Chr: Pf3D7_13_v3: 2341364	Ring
Pf3D7_14_v3:404507	PF3D7_1410300	crossover junction endonuclease MUS81, putative	c.12556C>A|p.Gln4186Lys	PASS	50		repeat region, RNASeq of survivors of the 99th RSA show mutation also in some parental samples	Ring
Pf3D7_14_v3:2022263	PF3D7_1449400	WD repeat-containing protein, putative	c.1875T>A|p.Asn625Lys	PASS in 1/3 samples	50		repeat region, not present in RNASeq of survivors of the 99th RSA	Ookinite
PfEMP1 and Rifins in grey
Underlined: mutatuions further tested
