## supplemental table 3 for "Kelch13 stochastics determine drug survival in resistant malaria parasites"

### Sheet: Info
Primers	List and sequence of all primers used in study
Cell lines	All cell lines and origins used in this study

### Sheet: Primers
Name	Sequence
ZnF R	GCTTTGGACCATAGTTTATTTACAG
BSD F	cctaatagaaatatatcaggatccatggccaagcctttgtctc
BSD R	taatatttttaatctattattaaataagcttagccctcccacacataacc
AMPD HR F	gacactatagaatactcgcggccgctaaCAAATAATGCTTTGTTCTTAC
AMPD HR R	CACCAGCAGCAGCACCTCTAGCcccgggacgcgtCGTATTCCTCCTATATGAATATAATATA
AMPD mut F	ATTATATTCATATAGGAGGAATACGCTTGAAGAAGAGATTAAGTACATAGAGAGGTTGGCATCATACAGTAGTAATAACcccgggGCTAGAGGTGCTGCTGCTGGTGCTGGAGGTGCAGG
AMPD mut R	CCTGCACCTCCAGCACCAGCAGCAGCACCTCTAGCcccgggGTTATTACTACTGTATGATGCCAACCTCTCTATGTACTTAATCTCTTCTTCAAGCGTATTCCTCCTATATGAATATAAT
ZnF HR F	ctatagaatactcgcggccgctaaAGAAGTAGACATAGACAAAGACAAAG
ZnF HR R	GCACCTCTAGCcccgggacgcgtACTAACTTGAGGTTTTATAAAATTTTC
AMPD R	CTTTTAAGAATTTCTTCAACATTCG
AMPD F	GTGGTGAAATCGGTAATATGAGTCACCTAGC
ZnF F	CAAAACAATGACGGAGAAGAAAACC
Ty1 F	GCTGGAGGTGCAGGTAGACGTACGGAGGTGCACACCAACCAGGACCCCCTGGACGCCGAAGTCCATACAAATCAGGATCCTCTGGATGCCGAAGTGCACACCAATCAGGATCCCCTGGAC
Ty 1 R	CTTCCTCTTCCTTCTCCGTCGACAGCGTCCAGGGGATCCTGATTGGTGTGCACTTCGGCATCCAGAGGATCCTGATTTGTATGGACTTCGGCGTCCAGGGGGTCCTGGTTGGTGTGCACC
ZnF int R	CCTTACTCCACAACTTGTTAACTG
pARL Sense 55	ggaattgtgagcggataacaatttcacacagg
Neo 75 Rv	CAGAGCAGCCGATTGTCTGTTG
ZnF mut F	AAATTTTATAAAACCTCAAGTTAGTGTAAGTCTTTTCCTTACTATTTTCC
ZnF mut R	CAGCACCTCTAGCcccgggacgcgtGTTGTTCATCTTTATACTTTGGAAG

### Sheet: Cell Lines
Cell Line	Source
Pf3D7 GFP-2xFKBPK13WT	Birnbaum et al., Science 2020
Pf3D7 GFP-2xFKBPK13C580Y	Birnbaum et al., Science 2020
Pf3D7 GFP-2xFKBPK13C580Y-29th	Behrens et al., mBio 2024
Pf3D7 GFP-2xFKBPK13C580Y-71st	This study
Pf3D7 GFP-2xFKBPK13C580Y-87th	This study
Pf3D7 GFP-2xFKBPK13C580Y-99th	This study
Pf3D7 GFP-2xFKBPK13C580Y-99th+mChK13WT	This study
Pf3D7 GFP-2xFKBPK13C580Y+AMPDN682Y-Ty1	This study
Pf3D7 GFP-2xFKBPK13C580Y+ZnFR565T-Ty1	This study
